# Layers to Leaves: A Suite of Modular 3D Printed Hydroponics Components for Research and Education

**DOI:** 10.1101/2025.07.24.666580

**Authors:** E. Shaw, S.K. Chandramouli, M.P. Dzakovich

**Affiliations:** USDA-ARS Children’s Nutrition Research Center, Department of Pediatrics, Baylor College of Medicine, Houston, TX, 77030, USA; University of Houston Department of Biomedical Engineering, Houston, TX, 77204, USA; Rice University Department of Biosciences, Houston, TX, 77251, USA

**Keywords:** Plant Biology, STEM, Horticulture, 3D Printing, Salinity, Spinach

## Abstract

Hydroponics is a widely utilized technique to precisely control the plant growing environment and maximize productivity. In some cases, hydroponics systems can be expensive and require specialized expertise to build and maintain. Here, we present a suite of 3D-printed devices that can be constructed into a single or double tower hydroponics system. This system is easily scalable to fit the needs of a user and can be implemented in a variety of research and educational contexts. Components in this suite can be made from inexpensive plastic filament using household-grade 3D printers. The vertical design of these systems allows for users to maximize space-use-efficiency in growth chambers, greenhouses, or even classrooms. We describe the construction of our system and provide example data from a validation study growing spinach (*Spinacia oleracea L.*) under different salinity conditions. This suite of 3D printed components can be utilized by researchers and educators alike to capitalize on the benefits of hydroponics in a flexible, budget-friendly way.
