## Supplemental data for "Layers to Leaves: A Suite of Modular 3D Printed Hydroponics Components for Research and Education"

Treatment	Variety	Sample_ID	Block	Total_Harvest_Weight_Fresh	Percent_DW
Control	Flamingo Improved F1	2260	1	21.0092	9.6827642
Control	Flamingo Improved F1	2261	2	32.7062	11.1185243
Control	Flamingo Improved F1	2262	3	27.9977	12.6468807
Low	Flamingo Improved F1	2263	1	22.8825	10.685259
Low	Flamingo Improved F1	2264	2	28.7199	10.0319489
Low	Flamingo Improved F1	2265	3	34.0719	13.6233635
Mild	Flamingo Improved F1	2266	1	20.6875	10.0609756
Mild	Flamingo Improved F1	2267	2	35.2677	11.5224844
Mild	Flamingo Improved F1	2268	3	41.6183	18.3014616
Control	Auroch F1	2269	1	48.413	11.2924978
Control	Auroch F1	2270	2	40.5334	9.7399753
Control	Auroch F1	2271	3	29.9365	12.4066652
Low	Auroch F1	2272	1	25.271	11.8363618
Low	Auroch F1	2273	2	38.0714	11.849531
Low	Auroch F1	2274	3	47.6147	12.0855895
Mild	Auroch F1	2275	1	41.6587	11.8835483
Mild	Auroch F1	2276	2	43.5685	11.2820928
Mild	Auroch F1	2277	3	26.0666	10.5592913
Control	Sunangel F1	2278	1	24.5141	10.3128113
Control	Sunangel F1	2279	2	22.036	10.0860232
Control	Sunangel F1	2280	3	18.4783	11.7252595
Low	Sunangel F1	2281	1	18.0719	10.0548483
Low	Sunangel F1	2282	2	25.4583	12.0026222
Low	Sunangel F1	2283	3	33.1595	10.6557377
Mild	Sunangel F1	2284	1	15.7306	10.3977992
Mild	Sunangel F1	2285	2	30.639	10.7797326
Mild	Sunangel F1	2286	3	36.1878	11.2025569
Control	Red Snapper F1	2287	1	7.0946	12.6014735
Control	Red Snapper F1	2288	2	5.6943	13.4273366
Control	Red Snapper F1	2289	3	10.6501	14.2341909
Low	Red Snapper F1	2290	1	5.8348	12.5362903
Low	Red Snapper F1	2291	2	9.8757	12.1880746
Low	Red Snapper F1	2292	3	9.029	14.8454349
Mild	Red Snapper F1	2293	1	9.273	14.1474518
Mild	Red Snapper F1	2294	2	6.2109	13.1032419
Mild	Red Snapper F1	2295	3	7.9283	13.0067735
